# Generation of Pathogenic *TPP1* Mutations in Human Stem Cells as a Model for CLN2 Disease

**DOI:** 10.1101/2021.01.05.425495

**Authors:** Li Ma, Adriana Prada, Michael Schmidt, Eric M. Morrow

**Affiliations:** Department of Molecular Biology, Cell Biology and Biochemistry, Brown University, Providence, Rhode Island 02912, USA; Center for Translational Neuroscience, Carney Institute for Brain Science and Brown Institute for Translational Science, Brown University, Providence, Rhode Island 02912, USA; Hassenfeld Child Health Innovation Institute, Brown University, Providence, Rhode Island 02912, USA

**Author notes:** To whom correspondence should be addressed: Eric M. Morrow, M.D. Ph.D., Brown University, Laboratories for Molecular Medicine 70 Ship Street, Providence, Rhode Island 02912 USA.

**Keywords:** CLN2, TPP1, CRISPR/Cas9, Genome editing, Embryonic stem cells, Disease model

## Abstract

Neuronal ceroid lipofuscinosis type 2 (CLN2 disease) is an autosomal recessive neurodegenerative disorder generally with onset at 2 to 4 years of age and characterized by seizures, loss of vision, progressive motor and mental decline, and premature death. CLN2 disease is caused by loss-of-function mutations in the tripeptidyl peptidase 1 (*TPP1*) gene leading to deficiency in TPP1 enzyme activity. Approximately 60% of patients have one of two pathogenic variants (c.509-1G>C or c.622C>T [p.(Arg208*)]). In order to generate a human stem cell model of CLN2 disease, we used CRISPR/Cas9-mediated knock-in technology to introduce these mutations in a homozygous state into H9 human embryonic stem cells. Heterozygous lines of the c.622C>T (p.(Arg208*)) mutation were also generated, which included a heterozygous mutant with a wild-type allele and different compound heterozygous coding mutants resulting from indels on one allele. We describe the methodology that led to the generation of the lines and provide data on the initial validation and characterization of these CLN2 disease models. Notably, both mutant lines (c.509-1G>C and c.622C>T [p.(Arg208*)]) in the homozygous state were shown to have reduced or absent protein, respectively, and deficiency of TPP1 enzyme activity. These models, which we are making available for wide-spread sharing, will be useful for future studies of molecular and cellular mechanisms underlying CLN2 disease and for therapeutic development.
