## Supplementary Table 1 for "Generation of Pathogenic *TPP1* Mutations in Human Stem Cells as a Model for CLN2 Disease"

### Sheet: Sheet1
Supplementary Table 1. gRNA and ssODN sequences
c.509-1G>C
Control intron 5-6 and exon 6 sequence:
cctcaagcctgacttctccctacagtggggggactgcaccgttttccccc
Mutant intron 5-6 and exon 6 sequence:
cctcaagcctgacttctccctacactggggggactgcaccgttttccccc
gRNA sequence:
AGCCTGACTTCTCCCTACAG
ssODN sequence:
CGGCTCAGGACGTTGCCTCAGGGATGATGTTGGGGGAAAACGGTGCAGTCCCCCCAGTGTAGGGAGAAGTCAGGCTTGAGGAGATCTTATAGACTGTAATGCC
c.622C>T
Control exon 6 sequence:
aaccccctctgtgatccgtaagcgatacaacttgacctca
Mutant exon 6 sequence:
aaccccctctgtgatccgtaagtgatacaacttgacctca
gRNA sequence:
AGGTCAAGTTGTATCGCTTA
ssODN sequence:
GTTATTGCTGGTGCCAGAGCCCACGTCTTGTGAGGTCAAATTGTATCACTTACGGATCACAGAGGGGGTTACCCCCAGATGCAGGCCTACAGTCCCTGTCAC
