## Supplementary Table 2 for "Generation of Pathogenic *TPP1* Mutations in Human Stem Cells as a Model for CLN2 Disease"

### Sheet: Sheet1
Supplementary Table 2. PCR primers
TPP1 SA GT seq F
ACCTACGGAAACCCATGTTG
TPP1 SA GT seq R
GTCCCAGGGTGGTAAGGAAT
TPP1 SA 459F
CACCGAGCCTGACTTCTCCCTACAG
TPP1 SA 459 R
AAACCTGTAGGGAGAAGTCAGGCTC
TPP1 SA and MUT PCR F
GGGGTGGGGTGAGTTGTAAGGT
TPP1 SA PCR R
CCACGTCTTGTGAGGTCAAG
TPP1 SA seq R
ACGGATCACAGAGGGGGTTA
TPP1 mut PCR R
GACACTGTGGGGAGGCTATG
TPP1 long PCR F
CAGGGGCTGAGGAAGTTTAG
TPP1 mutant 459 F
CACCGAGGTCAAGTTGTATCGCTTA
TPP1 mutant 459 R
AAACTAAGCGATACAACTTGACCTC
The long PCR F primer was used to confirm the clones.
