## Supplementary Table 3 for "Generation of Pathogenic *TPP1* Mutations in Human Stem Cells as a Model for CLN2 Disease"

### Sheet: Sheet1
Supplementary Table 3. TPP1-mutant hESC lines and clone numbers
Mutation	Clone numbers
c.509-1G>C	1, 10, 12, 20, 23, 26, 31, 34, 35, 42, 48, 64
c.622C>T;630C>T p.(Arg208*;Asn210Asn)	12, 14, 20, 25, 37, 65
c.[622C>T;630C>T];[622=;630=] p.[(Arg208*;Asn210Asn)];[(Arg208=;Asn210=)]	65
c.[617_620delGTAA];[622C>T;630C>T] p.[(Lys207Aspfs*210)];[(Arg208*;Asn210Asn)]	14
c.[621_622insG];[622C>T;630C>T] p.[(Arg208Alafs*223)];[(Arg208*;Asn210Asn)]	64
